# Antiviral defense in aged *Caenorhabditis elegans* declines due to loss of DRH-1/RIG-I deSUMOylation via ULP-4/SENP7

**DOI:** 10.1101/2024.11.12.623310

**Authors:** Yun Zhang, Andrew V. Samuelson

## Abstract

Innate host defense mechanisms require posttranslational modifications (PTM) to protect against viral infection. Age-associated immunosenescence results in increased pathogenesis and mortality in the elderly, but the contribution of altered PTM regulation to immunosenescence is unknown. SUMOylation is a rapid and reversible post-translational modification that has been implicated in age-associated disease and plays conflicting roles in viral replication and antiviral defenses in mammals. We have discovered in *Caenorhabditis elegans* that induction of antiviral defense is regulated through SUMOylation of DRH-1, the ortholog of the DEAD/H-box helicase and cytosolic pattern recognition receptor RIG-I, and that this regulation breaks down during aging. We find the SUMO isopeptidase ULP-4 is essential for deSUMOylation of DRH-1 and activation of the intracellular pathogen response (IPR) after exposure to Orsay virus (OV), a natural enteric *C. elegans* pathogen. ULP-4 promotes stabilization of DRH-1, which translocates to the mitochondria to activate the IPR in young animals exposed to virus. Loss of either *drh-1* or *ulp-4* compromises antiviral defense resulting in a failure to clear the virus and signs of intestinal pathogenesis. During aging, expression of *ulp-4* decreases, which results in increased proteosomal degradation of DRH-1 and loss of the IPR. Mutating the DRH-1 SUMOylated lysines resulted in the constitutive activation of the IPR in young animals and partially rescued the age-associated lost inducibility of the IPR. Our work establishes that aging results in dysregulated SUMOylation and loss of DRH-1, which compromises antiviral defense and creates a physiological shift to favor chronic pathological infection in older animals.
