## Supplementary material for "Antiviral defense in aged *Caenorhabditis elegans* declines due to loss of DRH-1/RIG-I deSUMOylation via ULP-4/SENP7": Dataset S1

### Sheet: DRH-1 SUMO sites prediction
	position	musitedeep	jassa	sumoplot	gps-sumo
	3	None	None	None	0.3021
	4	None	None	None	0.3509
	15	None	None	None	0.4387
	30	None	None	0.5	0.6685
	47	None	High	None	0.7632
	58	None	None	None	0.8489
	65	None	None	None	0.8783
	79	None	None	None	0.5748
	91	None	None	None	0.799
	96	None	None	None	0.7077
	106	None	Low	None	0.8516
	127	None	High	None	0.7286
	148	None	None	None	0.5114
	164	None	None	None	0.6383
	165	None	None	None	0.5408
	189	None	None	None	0.6057
	199	None	None	None	0.6801
	204	None	None	0.44	0.6508
	209	None	Low	0.91	0.7096
	308	None	None	None	0.6547
	320	None	None	None	0.7391
	329	None	None	None	0.7197
	340	None	None	0.32	0.3453
	343	None	None	None	0.5069
	389	None	None	None	0.686
	437	None	None	None	0.8487
	452	None	None	None	0.7319
	478	None	None	0.5	0.8382
	498	None	None	None	0.8406
	504	None	None	None	0.769
	520	None	None	None	0.7783
	587	None	None	None	0.4971
	625	None	None	None	0.6948
	647	SUMOylation:0.764	Low	0.91	0.735
	685	None	None	None	0.6035
	717	None	None	None	0.6685
	731	SUMOylation:0.926	High	0.94	0.8264
	740	None	None	None	0.6618
	752	None	None	None	0.5281
	754	None	None	None	0.4718
	758	None	None	None	0.5026
	760	None	None	0.56	0.585
	790	None	None	None	0.6784
	833	None	None	None	0.6335
	853	None	None	None	0.3233
	861	None	None	None	0.7498
	873	None	None	None	0.4737
	876	None	None	0.5	0.6729
	888	None	None	None	0.4523
	892	None	None	None	0.3723
	893	None	Low	None	0.5027
	902	None	None	0.48	0.4015
	924	None	None	None	0.6305
	936	None	None	None	0.7644
	953	None	None	0.73	0.7369
	982	None	None	None	0.2225
	987	None	None	None	0.3869
	988	None	None	None	0.2931
	990	None	None	None	0.4742
	995	None	None	0.15	0.4582
